# Association of *CDH11* with ASD revealed by matched-gene co-expression analysis and mouse behavioral studies

**DOI:** 10.1101/2020.02.04.931121

**Authors:** Nan Wu, Yue Wang, Jing-Yan Jia, Yi-Hsuan Pan, Xiao-Bing Yuan

## Abstract

A large number of putative risk genes of autism spectrum disorder (ASD) have been reported. The functions of most of these susceptibility genes in developing brains remain unknown, and a causal relationship between their variations and autism traits has not been established. The aim of this study is to predict putative risk genes at the whole-genome level based on the analysis of gene co-expression with a group of high confidence ASD risk genes (hcASDs). Results showed that three gene features, including gene size, mRNA abundance, and guanine-cytosine content, affect genome-wide co-expression profiles of hcASDs. To circumvent the interference of these gene features on gene co-expression analysis (GCA), we developed a method to determine whether a gene is significantly co-expressed with hcASDs by statistically comparing the co-expression profile of this gene with hcASDs to that of this gene with permuted gene sets of feature-matched genes. This method is referred to as “matched-gene co-expression analysis” (MGCA). With MGCA, we demonstrated the convergence in developmental expression profiles of hcASDs and improved the efficacy of risk gene prediction. Results of analysis of two recently reported ASD candidate genes, *CDH11* and *CDH9,* suggested the involvement of *CDH11*, but not *CDH9*, in ASD. Consistent with this prediction, behavioral studies showed that *Cdh11*-null mice, but not *Cdh9*-null mice, have multiple autism-like behavioral alterations. This study highlighted the power of MGCA in revealing ASD-associated genes and the potential role of CDH11 in ASD.
