## Supplementary material for "Association of *CDH11* with ASD revealed by matched-gene co-expression analysis and mouse behavioral studies": Suppl_Table_S6

### Sheet: TriM-Cadherins
Supplemental_Table_S6. List of TriM- and TriN-cadherins.
List of TriM-cadherins
Gene_Symbol	Ensembl_Gene_ID	mRNA_Abundance (RPKM)	gDNA_Size (bp)	GC_Content (%)	Co-expression_Coefficient_with_hcASDs
PCDHB14	ENSG00000120327	4.60278	4828	44.93	0.5442
PCDHB16	ENSG00000272674	1.43307	5001	44.75	0.5321
PCDHB12	ENSG00000120328	1.31967	3875	45.88	0.5238
CELSR3	ENSG00000008300	6.38527	26424	59.87	0.5177
PCDHB2	ENSG00000112852	2.21706	4098	48.32	0.5051
PCDHB10	ENSG00000120324	3.90917	3295	48.47	0.5004
PCDHB3	ENSG00000113205	1.33225	3355	49.63	0.494
PCDHB6	ENSG00000113211	1.50575	3266	50.31	0.4928
CELSR2	ENSG00000143126	18.9503	26213	60.19	0.4853
PCDHA4	ENSG00000204967	1.90186	205419	40.01	0.4851
PCDHA2	ENSG00000204969	1.47943	217496	40.11	0.4668
PCDHA3	ENSG00000255408	2.15845	211320	40.07	0.4597
DCHS1	ENSG00000166341	12.2287	34480	52.61	0.4494
PCDH19	ENSG00000165194	7.03967	118630	40.09	0.4471
FAT3	ENSG00000165323	3.49383	544375	39.81	0.447
PCDHB7	ENSG00000113212	1.90271	3740	47.54	0.4345
PCDHGC4	ENSG00000242419	30.7813	27983	51.82	0.4273
FAT4	ENSG00000196159	5.45279	178015	34.64	0.421
PCDHA13	ENSG00000239389	4.92317	130224	39.36	0.4062
CLSTN2	ENSG00000158258	5.18792	642213	42.71	0.3972
PCDH1	ENSG00000156453	16.1458	26157	54.9	0.3943
PCDHB4	ENSG00000081818	1.95611	3806	45.69	0.3881
CDH4	ENSG00000179242	7.10845	688357	51.8	0.3877
PCDHA1	ENSG00000204970	1.75075	226212	40.15	0.3792
PCDHA5	ENSG00000204965	1.30192	190744	40.23	0.3709
PCDH11X	ENSG00000102290	2.07286	843970	35.82	0.37
PCDHGC5	ENSG00000240764	18.8887	23895	51.68	0.3597
CDH3	ENSG00000062038	1.95874	86428	49.26	0.3589
CDH11	ENSG00000140937	10.5072	182360	40.38	0.3563
CDH6	ENSG00000113361	4.82183	135461	38.31	0.3518
PCDH17	ENSG00000118946	11.4138	97568	33.32	0.3309
PCDH10	ENSG00000138650	21.7198	59313	33.93	0.3015

### Sheet: TriN-Cadherins
Supplemental_Table_S6. List of TriM- and TriN-cadherins.
List of TriN-cadherins
Gene_Symbol	Ensembl_Gene_ID	mRNA_Abundance (RPKM)	gDNA_Size (bp)	GC_Content (%)	Co-expression_Coefficient_with_hcASDs
CDH2	ENSG00000170558	32.3509	245068	37.17	0.4692
PCDH12	ENSG00000113555	1.34755	26161	48.79	0.3706
PCDH18	ENSG00000189184	2.66308	13577	36.59	0.2589
CLSTN3	ENSG00000139182	43.9586	29248	51.75	0.2363
CDH10	ENSG00000040731	8.94804	157879	34	0.2358
CDH7	ENSG00000081138	1.70658	140086	35.27	0.2161
CDH18	ENSG00000145526	5.39298	1104578	34.89	0.1886
FAT1	ENSG00000083857	3.31452	138929	41.53	0.1703
CDH8	ENSG00000150394	6.38248	389794	36.82	0.1614
CDHR1	ENSG00000148600	1.64596	25085	51.31	0.1571
CDH5	ENSG00000179776	3.3626	38163	49.55	0.1382
PCDH9	ENSG00000184226	14.0977	927612	34.66	0.1328
CDH22	ENSG00000149654	10.3402	134760	51.18	0.1291
PCDHGC3	ENSG00000240184	40.5066	37031	50.58	0.1118
CDH9	ENSG00000113100	2.12414	240554	34.23	0.0843
FAT2	ENSG00000086570	2.73581	64852	46.35	0.0592
PCDH20	ENSG00000280165	4.13801	5838	44.3	0.0585
CDH15	ENSG00000129910	1.35626	23745	62.56	0.0235
CDH20	ENSG00000101542	3.59857	222350	39.06	-0.0241
