## Supplementary material for "Association of *CDH11* with ASD revealed by matched-gene co-expression analysis and mouse behavioral studies": Suppl_Table_S2

### Sheet: Curve Estimation
Supplemental_Table_S2. Parameters of fitted curves (regression curves) in supplemental_Fig_S2.
mRNA-Abundance Ranking
Dependent Variable	Independent Variable	Equation	Model Summary					Parameter Estimates
			R Square	F	df1	df2	Sig.	Constant	b1	b2	b3
CEC	Orders	Cubic	0.889586	32887.9	3	12246	0	0.192587	2.75e-05	-1.9354e-10	-2.008e-13
gDNA-Size Ranking
Dependent Variable	Independent Variable	Equation	Model Summary					Parameter Estimates
			R Square	F	df1	df2	Sig.	Constant	b1	b2	b3
CEC	Orders	Cubic	0.938502	62294.6	3	12246	0	0.088612	5.157e-05	-3.5734e-09	7.1943e-14
GC-Content Ranking
Dependent Variable	Independent Variable	Equation	Model Summary					Parameter Estimates
			R Square	F	df1	df2	Sig.	Constant	b1	b2	b3
CEC	Orders	Cubic	0.923302	49139.9	3	12246	0	0.292928	1.292e-05	-2.5526e-09	3.1924e-14
